# Super-resolved spatial organization of the nucleolar transcriptome

**DOI:** 10.64898/2026.05.19.726041

**Authors:** Xinqi Fan, Chien-Chien Tan, Joshua H. Mu, Sheng-Min Chiang, Yu Xiao, Chuan He, Isaac T.S. Li, Wei-Sheng Wu, Jingyi Fei

**Affiliations:** Department of Biochemistry and Molecular Biology, The University of Chicago, Chicago, IL 60637, USA; Department of Electrical Engineering, National Cheng Kung University, Tainan 701, Taiwan; Illinois Mathematics and Science Academy, Aurora, IL 60506, USA; Department of Chemistry, The University of Chicago, Chicago, IL 60637, USA; Institute for Biophysical Dynamics, The University of Chicago, Chicago, IL 60637, USA; Howard Hughes Medical Institute, Chicago, IL 60637, USA; Department of Chemistry, University of British Columbia, Kelowna, BC V1V 1V7, Canada

## Abstract

Membraneless organelles (MLOs) often exhibit internal architecture, yet whether the local transcriptome differentially partitions across MLO subdomains remains largely uncharacterized. Here we combine super-resolution imaging with in situ reverse transcription-based sequencing to profile transcriptomes within MLO subdomains. Using the human tripartite nucleolus as a model system, we identify distinct RNA populations in the fibrillar center (FC), dense fibrillar component (DFC), and granular component (GC). Pre-rRNA processing intermediates demonstrate a layered progression across nucleolar subdomains, reflecting the temporal order of the processing steps. Processing steps involved in large-small subunit separation show increased retention in the DFC in highly differentiated cells. Mature small nucleolar RNAs (snoRNAs) are preferentially enriched in the DFC and spatially segregated from their precursor transcripts. Many non-snoRNA-related transcripts, often derived from nucleolus-proximal genes, show modest enrichment in the GC. These results illustrate functional RNA organization across nucleolar subdomains and provide a framework for nanoscale transcriptome mapping of biomolecular condensates.

---

Membraneless organelles (MLOs) are prevalent in eukaryotic cells and widely involved in vital biological activities ^1,2^. Many MLOs contain internal subdomains, often characterized by enrichment of specific protein or RNA components ^2^. A prominent example is the nucleolus, which displays a tripartite structure in mammalian cells, with three layers of fibrillar center (FC), dense fibrillar component (DFC), and granular component (GC) from the core to the periphery (Fig. 1a) ^3–5^. Such internal organization is functionally linked to different stages of ribosome biogenesis. Specifically, FC contains rDNA genes, where active transcription of rDNA occurs at the interface of FC and DFC. Co-transcriptional pre-rRNA processing and modification take place in DFC, and late processing steps and assembly with ribosomal proteins take place in GC ^3,4,6^. In nuclear speckles, the scaffold proteins SON and SRRM2 form the core region, and certain long noncoding RNA (lncRNA) *MALAT1* and other spliceosomal components are distributed at the outer shell ^7^. Similar core-shell organizations have been observed in paraspeckles ^8^, stress granules ^9^, and PML bodies ^10^. Despite the prevalence of internal organizations within MLOs, their functional importance is largely unclear.

**Fig. 1.**

Transcriptome profiling of nucleolar subdomains. **a**, Scheme of in situ reverse transcription used for transcriptome profiling in nucleolar subdomains. **b**, Representative epi-fluorescence images of nucleoli with each domain immunostained in HFF cells. **c**, Representative SMLM images of DF/DFC units by immunostaining within one nucleolus in HFF cells. **d**, Representative epi-fluorescence images of in situ RT-generated biotin-cDNAs stained by AF647-labeled streptavidin, together with each marker protein stained by CF568-labeled antibody in different nucleolar subdomains. Biotin signals in both FC and DFC regions were acquired under identical imaging conditions and displayed with the same contrast settings. Biotin signals in GC were imaged using a lower laser power to avoid image oversaturation. **e**, Representative SMLM images of biotin-cDNA and marker protein in FC/DFC units. Biotin-cDNAs were generated in DFC, while marker proteins of FC or DFC were simultaneously stained with the corresponding antibodies. **f**, Violin plot for cross-correlation distance between AF647 and CF568 channels. **g**, Violin plot of thickness of DFC ring, estimated by autocorrelation distance, *D*_AF/AF, 1_ or *D*_CF/CF, 1_ (Supplementary Text). **h,** Violin plot of DFC radius, estimated by autocorrelation distance, *D*_AF/AF, 2_ or *D*_CF/CF, 2_. The fitted correlation distance (in the unit of pixels) was multiplied by the effective pixel size (26 nm). N in (f-h) reports the number of FC/DFC units in each plot, collected from 7 cells from two biological replicates. *P*-values were all calculated by unpaired two-tailed t test.

Dynamic localization of RNAs to these MLOs is often critically linked to their biological functions. However, prior transcriptomic analyses have largely treated each MLO as a single entity ^11–13^, without resolving subdomain-level organization. Whether the local transcriptome partitions across subdomains of an MLO remains unknown. Approaches that integrate transcriptome profiling with subdomain-level spatial resolution are needed to directly test how intra-MLO RNA localization contributes to MLO function.

We reasoned that a previously developed in situ reverse transcription (RT)-based sequencing method, ARTR-seq, can provide sufficient spatial resolution for subdomain transcriptome profiling in MLOs. In ARTR-seq, a fusion protein (pAG-RTase), which consists of a reverse transcriptase (RTase) and a protein A/G (pAG), is generated, ^14^. After immunostaining of the marker proteins of an MLO of interest, the pAG-RTase can bind to both the primary and secondary antibodies to perform reverse transcription in situ ^15^. The theoretical maximum distance between the targeted protein and the RTase is estimated to be 50 nm, which matches the dimension of subdomains of known MLOs.

Here, we combine super-resolution imaging with ARTR-seq to profile transcriptomes within MLO subdomains. Using the human tripartite nucleolus as a model system, we identify distinct RNA populations in the FC, DFC, and GC subdomains and uncover a layered progression of pre-rRNA processing across nucleolar subdomains. Our approach establishes a framework for nanoscale transcriptome mapping of biomolecular condensates.
