## Supplementary material for "Super-resolved spatial organization of the nucleolar transcriptome": Table S3 FISH probes

### Sheet: Sheet1
RNA FISH probes	number	Sequence (5' -> 3')
BACH1	1	gccaaatcactagagcactg
	2	caactaatgggcagagaggc
	3	ctatgggtggacagcacaaa
	4	tccaagctccagaaccaaaa
	5	agtagcagaggagcttacag
	6	ggtggagattcccataagaa
	7	taagcccaagcttcaaactc
	8	atcaggaacggtgcatatgg
	9	tgatcatggaaccaggtcta
	10	acaagaacggcaccttcatg
	11	caggtacatgctgctgaatt
	12	gaatctcaaggtgactccac
	13	gtgtcttgatgctggaatag
	14	cctgtactatcagagttgtc
	15	gctagaatgttcacgcttga
	16	ccttctaaaggcaggtaagg
	17	aaagcccaaagatagcaagg
	18	aatgagaggtacctatctcc
	19	tctcggatagagagcgaagc
	20	cagtagtctctgactggatt
	21	ccttgggaattcagaactga
	22	cacagaagaggatacctgag
	23	tttagaagtcagactggcgc
	24	gcagtgtgaaggactgagta
	25	agacatctacgcagtacaga
	26	aaagccaaccagtcattcac
	27	cctcaggacgaactgcaaaa
	28	aatgctaactcacatctccc
	29	agggtacctctgaggttaaa
	30	tgagcgcaagtgtttgtgaa
	31	taaggacggatgaggtcgtt
	32	gaatgacagagggcaggttc
	33	aatgctgctcaacgacaaca
	34	gaaatgtccaccttaagggg
	35	atcaaatgcaaggtccaggg
	36	ctggtaccaagcacaacatt
	37	ggaccaagatggatagacgg
	38	gcaagacagcaggacaggaa
	39	ggacaacaccagtgaatgtt
	40	caatactgacactggacctc
	41	gggtaaagagtactcactgt
	42	cactattagtgtcctgctac
	43	ctgcactttaactcctacac
	44	taaggagtacttgagcttcc
	45	gaagccaatccaaaggagga
	46	aggtcaagaatgtgcgtgtt
	47	gccagttaaccttgagacaa
	48	ccggtgggtgagttactaaa
BCL2L2-PABPN1	1	tgggagacgcaatgggttac
	2	agcagatgggctgaagagaa
	3	ctagaggaagggtcttagga
	4	aacgtcagctcaatgacacc
	5	atcagaaggagcacttctgg
	6	ctttgcagaaggatgtgcag
	7	atccagacggggagactcag
	8	aaagtccctgacaacattcc
	9	aactagcatcctttgccaag
	10	gtagaagtcacaaaccctgt
	11	atcaaggaaatgtcctgacc
	12	tggtataggagtggggtgag
	13	acacacttctgattagagcc
	14	agcaaaggaagcagggactc
	15	ggtagagaaggatgagctga
	16	gcactggattacagaaaggc
	17	tagatgtcacagaaggtggt
	18	gtaactaagtgttgcccaac
	19	agtaaaaatgggtgagggca
	20	tggctcagtggagttaagaa
	21	tgatactgtgccccagaaga
	22	cctgttgttgatgcatagag
	23	ctgtaaaagacagggaacca
	24	ggaccaagtgggcattaaaa
	25	tgcagggaattcaaagccag
	26	gcaccgaagacaagctctaa
	27	gatcctcattagcaaaccaa
	28	ccgagggatttggacaagag
	29	gcagtgtacgtttgcaagag
	30	ccaagtaccaatgagaccta
	31	aggcattgattggggatttg
	32	aatcaaaccactgcaaaccc
	33	tctgtgcctctaacatgtag
	34	gtaaatcacggccttcgata
	35	ctggcgaggtaaagtctcaa
	36	ccagagctactagtcacaag
	37	aggttattggcaccatcatc
	38	cttgtatctcgaccaggaag
	39	aacagagcagcagtttcagg
	40	gaggtcacatgactagccag
	41	cgggcttcaaacttgggaaa
	42	tggaaaggaccaatcttccg
	43	tatgggacgctccgtgattg
	44	ccttaggtaataataccgcc
	45	atctgcctgtcaatcaacac
	46	catgagctagtactccattg
	47	ccgaggactcattagtcaag
	48	cctcacaaaggtcagaggaa
SNORD80	1	GCGTTAGTCTGCTGAACTAT
	2	ATCAGATAGGAGCGAAAGAC
SNORD76	1	aaactgtcatcattgtggca
	2	tctagcactcaagagtagca
	3	atggtggttaagatcctcat
SNORD79	1	tttaaaatcatcactaacag
	2	TCTTTCTCAGAGAGATTCCC
SNORD75	1	gcctcagaatagaatttcag
GAS5_intron8	1	aaTACTTGGAACTGCTATAC
	2	gcaagagctagactcttgtc
	3	ctgatagtgccgctgcactc
	4	cttgaacctgggaggcagag
	5	gtaatcccagctactcaaga
	6	aattagccaggcatggtgtc
	7	accagcctggacaacatagc
	8	cagtatcacttgaggtcaag
	9	agcactttgggaggtcagtg
	10	GGCTTTACAACACTTAAAAACC
	11	AACTAGAATGTTACCGCCAG
	12	ATAGAATGGCTATATTCCCC
	13	GGAGTAATCCAAAATCTCCA
	14	ACACAGTAAGACAACTTGCA
GAS5_intron4,6,9,11	1	CTGCTGAACTATGCAACCAT	4
	2	AGTACATCTCTTCATGATTA
	3	ACCCCAGATACATCAGACAG
	4	CCATTAACAGCAAACCACAA
	5	AGATTGGTGGTACACTGCTT
	6	TTAAGCCATTAGCTCAGCAG	6
	7	aGTCAGTATTCATCAGCCAA
	8	ACATCATTacacaaaccccg
	9	TCAGTGTTACCTTTGTCTAC
	10	AAAGTTGTCTGTCACAGGGT
	11	TCACCATCAGCATTTTCATT
	12	ttccagacatgctcaaggaa
	13	CTCATTTCAGGTCAGACATT
	14	GTCTATCTACTGTTTTCATT
	15	AGGACTTCCATTAAAATGCT
	16	GATTAAGGTGTATATGCCAC	9
	17	TACCCATTTAAAATTTGCCC
	18	AGTGAGAGAGTTCAAGTTGG	11
	19	GGGAATGCAGAATATCAGAT
	20	AGTAAACACTACACACTCCA
	21	CAGATGAAAAGCACTGTCCT
	22	GCTGCAGTGTTAATGAAGCA
	23	GCTCATATGGAGAATTAGGA
	24	AGACTCAACATGACTTTCTC
	25	ACCATGGCTATGGATTGTAG
GAS5_exon	1	TCGACTCCTACCTCGAAAAG
	2	CATAAGGTGCTATCCAGAGC
	3	AGTAGCTATTCTCATCCTTC
	4	AATGGCTTGAGTTAGGCTTG
	5	TTCCAGCTTTCTGTCTAATG
	6	GAACCATTAAGCTGGTCCAG
	7	CAAGCAAGTCATCCATGGAT
	8	GAACTGTCTTCATGTCCTTA
	9	ACAGTGTAGTCAAGCCGACT
	10	GCTTCTTTAAAACTTGCTCC
	11	TCAATCATGAATTCTGAGTC
	12	TTGCTTGTTGTGGTCATTAA
	13	TTTCAAGCAGTAAGCTGCAT
	14	ttacaccactgcactccagc
	15	cacttgaacccaggaggtgg
	16	aaattagctgggtgtggtgg
	17	agactgagaccatcctggcc
	18	gaggcagacagatcacaagg
	19	TAATTATAAAATGAggccgg
	20	GCACTGGCTGAGTCATGATT
	21	TGTAGGTGATGAGTGCCATC
	22	CTTTTTCCTCAAGAACAGCA
	23	ACCAACTTGGTCAAAGTGGG
	24	ATTGTGGAGGGACGGATCAG
	25	TTTATACATCATGCATTCGT
SNORD49A	1	TTAGTGATTTCATCAGAGCA
	2	TCAGACAGGAGTAGTCTTCG
SNORD65	1	TTTGGGTGATTTCATCATTT
	2	AATCTGCCGGTAATTCCAGC
	3	AACCATAGGTTCACCACTAC
RPA194	1	GGTATCGAGGGTTCGTAATG
	2	AAGCTAAATCGTACAGGCCG
	3	TATACACTGTGAGTGGGAGC
	4	GTTTAAACAAGAGCCCCGAA
	5	CAGAATTCTCTCAAGCTCGT
	6	CACACGTTCTTTACATGTGC
	7	CGTGATAGTCAACTTGCTGT
	8	CTATCTGAGCTTCCTCAATT
	9	GATTCCATACCATCATCATC
	10	CCATCAATGCCAGAAGTTTT
	11	CTCATTGATGACCATGGAGG
	12	GAAATGGGCATTCATCTCGT
	13	GAAACCATGTGATCCTGGAT
	14	TTATGAGCAGCGTTGACACA
	15	TCAGGGTTAAAGCCAGGAAC
	16	CTCCATAGATCTCATAGCAG
	17	GTGGGTGGATTCTTCAATGA
	18	CTGTCTGTGTAGGCCAAAAG
	19	TTGATGATGCACCTTTGGAG
	20	TTTCCTCATCCAACTCATAC
	21	CTGTAGTCATCAACCTTTGT
	22	TCATCATGGGTGTCTTGATG
	23	GTCAATTTTCTGCAACACCT
	24	AGTCATCTATGAACGGGTGG
	25	CACCCTCGAAGCACATATAA
	26	ttcatcagagggagcttcac
	27	ccatgggccaaagatactac
	28	cttggtcgcatagatgacgg
	29	ttgtttcattcaggaggcac
	30	tccttctgtgtttagcacaa
	31	cttctttttgatggattcca
	32	ttcctgaaagctgatgcttt
	33	tgtagctcttcgagtgttta
	34	tgtggcaggaactgaaaccg
	35	tttccatgaagcgcaggatg
	36	ttttttgggatctgctctgg
	37	tagctctgaagtggtggaga
	38	gggaataactcaagaaggcg
	39	ctttcacagcttcctgaatt
	40	cggttttcactctcaagttt
	41	aacaggccttctttcttctc
	42	tacatgtctgggcagatgac
	43	gtttgtctatgagggactgg
	44	cacaatattgacgtggctct
	45	ctaatgcctgggtacttgtc
Segment 1	1	agaggacagcgtgtcagc
	2	caacctctccgacgacag
	3	gtcaccgtgaggccagag
	4	ctcaaggcaggagcgcgg
	5	gagagaacagcaggcccg
	6	gacacgcacggcacggag
	7	ccgcggagacgagaacgc
	8	ggaaggggcggcggacaa
Segment 2	1	cgcaagtcgacaaccactg
	2	cgggcacctgagggacaac
	3	gaacgacacaccaccgttc
	4	tctcgtctcactcaaaccg
	5	gtcggaggcagaacggcag
	6	cgaagtcaacccacacacg
	7	ctcgagcgttcgcgttcag
	8	ggtacgaggaaacacctgc
	9	gaaggcttttctcaccgag
	10	aaggcacgcctctcagatc
	11	tacggcagcgctaccataa
	12	cgagggggaagcggaggag
Segment 3	1	tcacgactcggcacgggag
	2	cacgcaaacgcggtcgtcg
	3	ctcgtgattctcgtccatc
	4	cacagacacgagggcggtc
	5	caccaggaaaacacggccg
	6	ctcggggagaaacctcagg
	7	gaagagggcacagacgggc
	8	ctcggggggaagaagagga
	9	aacggacgtgaagccggtg
	10	cggggaaggcgcgagaaag
	11	gaagacgagagaccacggg
	12	acacgacggccaagggagg
Segment 4	1	tcgccctccgggctccgt
Segment 5	1	acgacacgcgcacaccaa
	2	ggaggagggcaccgagac
	3	gcggaggcgacgggaatc
	4	agacgccctagcgggaag
Segment6	1	gggtcggaaggtttcaca
Segment 7	1	gacagcaaacgggaccgg
	2	agaggagagggggttgcc
	3	acgacgcaccgggaggag
	4	gaggtcgatttggcgagg
Segment8	1	cgcttagggggacggagg
	2	cgacgcgtgaccacgcag
	3	cgagggaggaacccggac
	4	gagggcgaggaggacggg
Segment9	1	cgcgacggcggacgacac
	2	cgacgcggaagctcggga
	3	cgggacgaccggagggag
	4	gaggcgacgggagagaga
	5	gacgctccgtcgggagac
Segment10	1	CGCACGCACGCGCGCGCG
	2	CACGCCCGCCGGGCCCCC
	3	CGGACGGCGCCGAACGCG
	4	GGAAGACGAACGGAAGGA
	5	GGGAGAGGCCGGGAGGGA
	6	CACCACGCCGCGGTCGGC
	7	CCCTCCCCCCCACCCCAC
	8	GCCGACCGGGGTCGCGCG
	9	AACCGAAGAAGCGGGGCG
	10	GAACGGGGAGGAGGCGGG
	11	GACGAGCCGCCCCGGCGT
	12	CCGTCCCGGCCCGGAGCG
	13	AAACCACGCTCCCCGGAC
	14	CGGCGCCTCCGCGGCTCC
	15	ACGGGGCCCGGCTCGGCG
	16	GACGGGGACCGGCGGGCC
	17	CGCGCGGCCAACCCCCGG
	18	GGTGGCCCCCCACCGCGC
	19	GCGAGGGCCGGGACCCCG
A'		atcgatcgaagagccccccg
A0		ggatcctcccccgactcggaa
A1		caaccaggtaggtaaggtagag
E		cacgcgccgcgtcgcggtggg
C		acccacgggcggacgggcgatc
2		cggactccggagaggggtcgga
4		acgacaccgcggcgtccc
02		gacgacaccgcggcgtcccgcgggtcgc
Segment 3_5'	1	ggcccggcgggatcctcc
	2	caacccgctgggtgggagcg
	3	gcacacccaccgcccgcc
Segment 3_M	1	cggggaaggcgcgagaaag
	2	gaagacgagagaccacggg
	3	acacgacggccaagggagg
	4	cacgaggcggtgccgggttc
	5	gacgccgggccgatcagtgg
Segment 3_3'	1	gtaaggtagagcgcggcgag
	2	ccgcaagcgaggaggacgac
	3	gaaccggacgccccaaccac
	4	cacgcgacacgaccaccggg
	5	acagacccgcgacgcttctt
